# Improved Metabolic Flux Estimations through Compositional Data Analysis

**DOI:** 10.64898/2026.08.07.742769

**Authors:** Alberte Sloth Carlsen, Te Chen, Nicholas Luke Cowie, Christian Brinch, Teddy Groves, Lars Keld Nielsen

**Author notes:** All authors contribute equally (Alberte Sloth Carlsen, Te Chen).

## Abstract

Isotopic Metabolic Flux Analysis (I-MFA) is a standard approach for estimating intracellular metabolic fluxes. I-MFA infers fluxes by comparing simulated and measured metabolite isotopologue distributions (MIDs) of metabolites from isotope labeling experiments. MIDs represent fractional abundances that strictly sum to one for any given metabolite, thus they are inherently compositional data. However, state-of-the-art estimation approaches rely on calculating standard Euclidean distances between MIDs in a non-compositional paradigm, introducing a systemic bias. To resolve this, our study proposes compositional I-MFA. We demonstrate how to construct a meaningful orthonormal basis for MIDs via ordered sequential binary partitioning, which can be used to perform isometric log-ratio (ILR) transformation. As a minimal change to existing I-MFA workflows, we suggest estimating fluxes by minimizing Euclidean distances between ILR-transformed MIDs. We validated this framework against traditional methods using both a toy model and a biologically realistic model, evaluating point estimates, sensitivity across varied true fluxes, and confidence intervals. In the two examples, compositional I-MFA consistently outperformed traditional approaches, reducing mean squared error of flux point estimates by an average of 42.6% and substantially narrowing confidence intervals. We conclude that compositional data analysis significantly improves I-MFA and can be implemented as a simple drop-in replacement for current pipelines.

**Graphical Abstract:** 

**Highlights:**

- New compositional data approach improves metabolic flux estimation.
- This data transformation requires minimal changes to existing workflows.
- The new method reduced MSE of flux estimates by 42.6% in two examples tested.
- The confidence intervals of the estimated fluxes were substantially narrowed.
- Estimation accuracy remained robust across a wide range of metabolic fluxes.
