## Supplementary Data 2 for "Improved Metabolic Flux Estimations through Compositional Data Analysis"

### Sheet: Summary
Network	Flux	MSE_traditional	MSE_compositional	Mean_MSE_diff	Pct_improvement
Toy	v3	235.613	176.35	59.263	25.1527
Toy	v5	2.61854	2.58811	0.030428	1.16204
TCA	v8	0.581394	0.0145498	0.566844	97.4974
TCA	v2	0.000140237	5.35526e-05	8.66841e-05	61.8127
TCA	v9	0.00869865	0.00222742	0.00647124	74.3935

### Sheet: Toy Network
free_flux_v3	free_flux_v5	mse_trad_v3	mse_ilr_v3	mse_diff_v3	mse_trad_v5	mse_ilr_v5	mse_diff_v5
25	10	42.619	30.7886	11.8303	1.49709	1.47821	0.0188835
25	12	25.1824	21.5404	3.64203	1.45298	1.44289	0.0100882
25	14	34.6889	24.83	9.85891	1.85576	1.76183	0.0939325
25	16	30.4646	22.7318	7.73284	2.59096	2.53637	0.0545886
25	18	35.4516	26.4762	8.97532	3.10716	3.08491	0.0222468
25	20	37.4712	23.2208	14.2505	3.06501	2.91852	0.14649
25	22	15.8612	13.6281	2.23305	2.44865	2.42798	0.0206687
25	24	27.5041	24.6059	2.89827	3.01388	3.14243	-0.128558
25	26	18.0863	15.0736	3.01269	4.14095	4.12938	0.0115714
25	28	30.633	18.2435	12.3895	3.47272	3.38069	0.0920255
25	30	16.9532	14.6337	2.31952	2.4681	2.49666	-0.0285566
30	10	50.7906	49.6575	1.13317	1.12494	1.1318	-0.00685859
30	12	43.0818	42.0915	0.990299	1.65502	1.69773	-0.0427121
30	14	52.2925	33.1134	19.1791	1.59987	1.52301	0.0768541
30	16	25.4556	23.0233	2.43234	1.72183	1.8474	-0.125564
30	18	44.3878	32.844	11.5438	2.42703	2.36821	0.0588129
30	20	36.1574	21.2138	14.9436	2.05706	1.91677	0.140293
30	22	29.7914	29.5701	0.221279	2.4294	2.59647	-0.167073
30	24	31.9175	29.1215	2.79601	3.61901	3.64422	-0.0252063
30	26	32.5181	20.5474	11.9707	3.16439	3.13603	0.0283649
30	28	33.6738	29.6094	4.06446	3.7603	3.7631	-0.00279737
30	30	45.4121	30.0298	15.3823	4.30147	4.23116	0.0703096
35	10	92.0458	48.355	43.6908	1.54091	1.34712	0.193789
35	12	91.4277	72.7218	18.7058	2.04528	1.99528	0.0500014
35	14	63.0377	54.6432	8.39452	2.01803	1.97385	0.0441822
35	16	60.1356	40.8594	19.2762	2.29872	2.29594	0.00277591
35	18	40.2611	50.7063	-10.4452	2.31026	2.34358	-0.0333254
35	20	73.6719	58.9971	14.6748	2.96453	2.95872	0.00580549
35	22	65.5189	49.4552	16.0637	2.59164	2.57814	0.0134935
35	24	40.8001	35.6009	5.19917	2.37005	2.40259	-0.0325365
35	26	42.9934	40.5084	2.485	2.55529	2.63539	-0.0801034
35	28	51.1891	47.458	3.73111	3.69332	3.67903	0.0142941
35	30	59.0913	47.5515	11.5398	3.72017	3.67599	0.0441871
40	10	168.207	93.8807	74.3258	1.84465	1.60069	0.243963
40	12	94.1889	92.6285	1.56042	1.64047	1.68374	-0.0432782
40	14	126.619	122.422	4.19682	2.07309	2.08246	-0.00937724
40	16	133.718	106.871	26.8464	3.45716	3.37247	0.0846834
40	18	182.525	134.195	48.3299	2.53108	2.36346	0.167619
40	20	89.5304	72.3155	17.2149	2.93363	2.8631	0.0705278
40	22	62.422	40.2529	22.1691	1.87762	1.88558	-0.00796199
40	24	70.4346	47.8247	22.6098	1.54495	1.58308	-0.0381247
40	26	73.552	48.7442	24.8078	3.07279	2.92345	0.149343
40	28	57.572	55.2137	2.35828	3.4411	3.46433	-0.0232258
40	30	55.7294	50.6855	5.04392	3.15495	3.18763	-0.0326729
45	10	214.606	178.819	35.7869	1.301	1.29199	0.00901902
45	12	112.808	76.2664	36.5417	1.01843	0.96134	0.0570866
45	14	149.939	117.181	32.7585	2.51578	2.41283	0.102951
45	16	106.177	88.7073	17.4692	2.15201	2.07452	0.0774839
45	18	107.272	111.927	-4.65482	2.21337	2.17225	0.0411258
45	20	106.078	77.2638	28.8142	2.43191	2.30106	0.130851
45	22	143.977	81.6017	62.3748	2.7442	2.58822	0.155981
45	24	127.815	83.9149	43.9006	3.45222	3.39141	0.0608125
45	26	132.801	100.328	32.473	4.12124	4.10774	0.0135016
45	28	92.5296	93.1466	-0.616989	3.53862	3.54001	-0.0013907
45	30	108.202	91.1311	17.0711	3.86759	3.88768	-0.0200863
50	10	258.879	227.778	31.101	1.46396	1.36744	0.0965186
50	12	147.291	107.318	39.9731	1.59895	1.64872	-0.0497704
50	14	195.185	179.21	15.9756	2.01334	2.01894	-0.00560355
50	16	239.002	171.065	67.9369	2.84186	2.60635	0.235508
50	18	252.96	236.075	16.8848	3.75156	3.74507	0.00648808
50	20	91.2523	95.4713	-4.21902	2.13647	2.20841	-0.0719383
50	22	191.918	140.191	51.7272	3.20634	3.20181	0.00452495
50	24	129.394	123.734	5.66013	2.34484	2.35937	-0.014529
50	26	92.6129	77.8267	14.7862	2.52049	2.52445	-0.00395894
50	28	217.37	132.48	84.89	3.80798	3.75942	0.048558
50	30	140.212	122.93	17.2819	2.92031	2.93395	-0.0136437
55	10	1363.16	161.438	1201.72	1.96693	0.965659	1.00127
55	12	447.129	332.681	114.447	2.25038	2.10552	0.144862
55	14	227.73	192.147	35.5831	1.94057	1.89486	0.0457101
55	16	277.519	153.728	123.791	2.26812	2.06041	0.207704
55	18	129.75	121.452	8.29773	2.25007	2.26531	-0.0152352
55	20	230.203	195.291	34.912	2.11965	2.13101	-0.0113595
55	22	153.27	144.907	8.36302	3.33629	3.37583	-0.0395401
55	24	190.336	155.889	34.4477	3.8041	3.77079	0.0333116
55	26	236.409	225.278	11.1316	3.99959	3.99955	4.41074e-05
55	28	139.502	118.368	21.1347	2.87671	2.90313	-0.0264146
55	30	278.05	260.023	18.0275	5.06771	5.0769	-0.00919342
60	10	386.589	210.217	176.372	1.07071	1.04549	0.0252138
60	12	206.022	224.283	-18.2605	1.52009	1.55606	-0.0359682
60	14	218.653	154.454	64.199	1.50716	1.53876	-0.0315979
60	16	339.802	260.317	79.4848	2.44761	2.39096	0.0566497
60	18	353.131	219.38	133.751	2.15238	2.17818	-0.0257995
60	20	175.794	152.567	23.2265	2.30084	2.37894	-0.0781019
60	22	243.588	218.532	25.056	3.6089	3.60404	0.00486636
60	24	182.668	152.809	29.8595	3.05293	3.03024	0.0226855
60	26	143.966	97.7464	46.2192	2.00148	1.97244	0.0290459
60	28	238.987	198.264	40.7223	2.97821	2.97902	-0.000806332
60	30	205.207	163.606	41.6002	3.04784	3.05096	-0.00311852
65	10	353.016	262.97	90.0456	1.18714	1.18291	0.00423098
65	12	372.741	365.977	6.76379	1.91083	1.93239	-0.0215582
65	14	446.919	317.078	129.841	2.27528	2.19053	0.084753
65	16	287.079	227.609	59.4696	2.32724	2.17444	0.152799
65	18	682.647	453.593	229.054	3.53937	3.46428	0.075093
65	20	254.914	215.634	39.2796	2.64388	2.67429	-0.0304081
65	22	621.649	428.047	193.602	3.58334	3.46143	0.121901
65	24	184.445	198.642	-14.1972	2.93369	2.9436	-0.00990915
65	26	263.081	224.49	38.5915	3.0251	3.03355	-0.00845885
65	28	561.225	334.327	226.898	4.14535	4.14012	0.00523472
65	30	298.477	260.657	37.8199	3.58703	3.58327	0.00376272
70	10	763.314	506.937	256.377	1.24842	1.26533	-0.016909
70	12	336.308	304.743	31.5656	1.28273	1.3357	-0.052966
70	14	490.214	483.507	6.70718	1.44555	1.47127	-0.0257134
70	16	379.483	395.193	-15.7098	2.5338	2.56129	-0.0274971
70	18	394.449	294.761	99.6885	2.28057	2.23594	0.0446262
70	20	422.312	281.788	140.523	2.12092	2.14999	-0.0290754
70	22	538.744	425.79	112.954	2.53901	2.60374	-0.0647256
70	24	592.131	398.939	193.192	4.1204	4.10372	0.0166702
70	26	320.504	293.603	26.9008	3.01831	3.03077	-0.0124598
70	28	466.98	312.334	154.646	4.01266	4.01087	0.00179577
70	30	522.353	399.071	123.282	3.09693	3.09433	0.00259924
75	10	707.172	547.842	159.33	0.945464	0.914806	0.0306581
75	12	550.247	432.265	117.982	2.06108	2.06418	-0.00310779
75	14	801.623	518.584	283.039	2.12415	2.10881	0.0153463
75	16	1275.16	835.323	439.835	3.07648	3.01464	0.0618372
75	18	374.702	357.362	17.3401	1.85089	1.88095	-0.0300657
75	20	516.057	393.763	122.294	2.65661	2.55907	0.0975454
75	22	393.671	297.055	96.6161	1.97816	2.03825	-0.0600929
75	24	566.792	481.067	85.7242	3.42562	3.41775	0.00787091
75	26	395.255	294.109	101.146	3.70961	3.6838	0.0258043
75	28	678.439	547.668	130.771	3.45518	3.45589	-0.000701666
75	30	436.287	431.42	4.86731	4.51839	4.45106	0.0673261

### Sheet: TCA Cycle
free_flux_v8	free_flux_v2	free_flux_v9	mse_trad_v8	mse_ilr_v8	mse_diff_v8	mse_trad_v2	mse_ilr_v2	mse_diff_v2	mse_trad_v9	mse_ilr_v9	mse_diff_v9
0.1075	0.1005	0.148	0.00661168	0.00412221	0.00248947	0.000106181	2.13604e-05	8.48204e-05	0.00279569	0.000388015	0.00240768
0.1075	0.1005	0.222	0.00554151	0.0029891	0.00255241	8.31183e-05	2.40384e-05	5.90799e-05	0.00795056	0.00118583	0.00676473
0.1075	0.1005	0.296	0.00974581	0.00404531	0.0057005	9.05152e-05	1.64506e-05	7.40645e-05	0.00724373	0.00118466	0.00605907
0.1075	0.1005	0.37	0.00879932	0.00457179	0.00422753	0.000108148	2.80425e-05	8.01053e-05	0.0220476	0.00517817	0.0168694
0.1075	0.1005	0.444	0.00525916	0.0023163	0.00294286	0.000129292	3.02235e-05	9.90689e-05	0.0358981	0.0082698	0.0276283
0.1075	0.15075	0.148	0.0102829	0.00651938	0.00376347	0.00010842	4.57636e-05	6.26568e-05	0.00336381	0.000483485	0.00288032
0.1075	0.15075	0.222	0.0146867	0.00488115	0.00980554	0.000106154	2.79521e-05	7.82021e-05	0.00379742	0.000692306	0.00310511
0.1075	0.15075	0.296	0.00956779	0.00302167	0.00654612	0.000102799	3.24258e-05	7.03731e-05	0.00925821	0.00170627	0.00755194
0.1075	0.15075	0.37	0.0100436	0.00403457	0.00600907	9.5513e-05	3.80508e-05	5.74622e-05	0.0157401	0.00294377	0.0127963
0.1075	0.15075	0.444	0.00658878	0.00616503	0.000423747	0.000124759	3.70779e-05	8.76808e-05	0.0206153	0.00506095	0.0155543
0.1075	0.201	0.148	0.0128001	0.00897045	0.00382962	8.6269e-05	3.57929e-05	5.0476e-05	0.00256872	0.000612597	0.00195613
0.1075	0.201	0.222	0.00798082	0.00589032	0.00209049	8.63316e-05	6.89911e-05	1.73406e-05	0.00311844	0.000931732	0.00218671
0.1075	0.201	0.296	0.015693	0.00655386	0.0091391	0.000155157	6.1752e-05	9.34051e-05	0.00631196	0.00229248	0.00401948
0.1075	0.201	0.37	0.0138736	0.00516038	0.00871319	0.000210027	5.23217e-05	0.000157705	0.00963191	0.00257618	0.00705573
0.1075	0.201	0.444	0.00606453	0.00501749	0.00104704	0.000128767	5.51034e-05	7.3664e-05	0.011856	0.00452021	0.00733574
0.1075	0.25125	0.148	0.029054	0.00622254	0.0228314	0.000118942	3.88099e-05	8.01323e-05	0.00124117	0.000348672	0.000892499
0.1075	0.25125	0.222	0.0128523	0.00915871	0.00369356	0.000133089	7.67944e-05	5.62947e-05	0.00230851	0.000571073	0.00173743
0.1075	0.25125	0.296	0.0117981	0.00744284	0.00435523	0.00014079	4.99902e-05	9.07995e-05	0.00470001	0.00177592	0.00292409
0.1075	0.25125	0.37	0.0201005	0.00849571	0.0116048	0.000154177	7.56647e-05	7.85119e-05	0.00721245	0.00293512	0.00427733
0.1075	0.25125	0.444	0.0154184	0.00728135	0.00813705	0.000155209	6.69943e-05	8.82147e-05	0.00995664	0.003303	0.00665364
0.1075	0.3015	0.148	0.0233573	0.0122807	0.0110766	0.000139264	6.81859e-05	7.10784e-05	0.000980018	0.000342475	0.000637542
0.1075	0.3015	0.222	0.0323873	0.00708182	0.0253055	0.000238478	7.1763e-05	0.000166715	0.00163174	0.000532418	0.00109932
0.1075	0.3015	0.296	0.0220525	0.00856411	0.0134884	0.000209809	7.7641e-05	0.000132168	0.0028248	0.00131663	0.00150817
0.1075	0.3015	0.37	0.0159129	0.00726056	0.00865232	0.000232294	9.1514e-05	0.00014078	0.00665964	0.00264871	0.00401093
0.1075	0.3015	0.444	0.0179908	0.00651626	0.0114746	0.000326584	0.00011494	0.000211644	0.0094284	0.00356553	0.00586287
0.16125	0.1005	0.148	0.0139717	0.0102974	0.00367424	6.78891e-05	2.27502e-05	4.51389e-05	0.00300601	0.000357663	0.00264834
0.16125	0.1005	0.222	0.0181272	0.00834988	0.00977737	9.93218e-05	2.0326e-05	7.89958e-05	0.00917708	0.00176774	0.00740934
0.16125	0.1005	0.296	0.00494895	0.00306662	0.00188232	5.48664e-05	2.35318e-05	3.13346e-05	0.015398	0.00211771	0.0132803
0.16125	0.1005	0.37	0.00676206	0.00319999	0.00356207	9.72899e-05	2.88604e-05	6.84295e-05	0.0280338	0.00364912	0.0243846
0.16125	0.1005	0.444	0.0121185	0.00594772	0.00617076	7.48412e-05	2.51844e-05	4.96568e-05	0.0289635	0.00872025	0.0202433
0.16125	0.15075	0.148	0.0237707	0.00514073	0.01863	9.24453e-05	3.97505e-05	5.26948e-05	0.00188493	0.000303012	0.00158192
0.16125	0.15075	0.222	0.0205301	0.00715646	0.0133737	0.00012175	3.50982e-05	8.66517e-05	0.00630283	0.000990015	0.00531282
0.16125	0.15075	0.296	0.0155374	0.0123134	0.00322404	9.66002e-05	4.60109e-05	5.05893e-05	0.00969355	0.00230172	0.00739183
0.16125	0.15075	0.37	0.0124982	0.0059629	0.00653535	0.000110383	4.38951e-05	6.64883e-05	0.0128639	0.00407673	0.00878712
0.16125	0.15075	0.444	0.0152987	0.00754216	0.00775653	9.70087e-05	3.86629e-05	5.83458e-05	0.0257294	0.00562005	0.0201093
0.16125	0.201	0.148	0.0572813	0.0130551	0.0442262	0.000110661	3.73277e-05	7.33328e-05	0.00178502	0.000324937	0.00146008
0.16125	0.201	0.222	0.0233265	0.0152514	0.00807514	0.00011585	4.59217e-05	6.99282e-05	0.00508054	0.000713355	0.00436718
0.16125	0.201	0.296	0.0121499	0.00791452	0.00423537	0.000131271	5.49605e-05	7.63108e-05	0.00436026	0.00157354	0.00278672
0.16125	0.201	0.37	0.0222852	0.0112061	0.0110791	0.000136006	4.65356e-05	8.94708e-05	0.00956893	0.00292464	0.00664429
0.16125	0.201	0.444	0.0226611	0.00828045	0.0143806	0.000174115	4.99003e-05	0.000124215	0.0142692	0.00540378	0.00886547
0.16125	0.25125	0.148	0.0261672	0.0125965	0.0135707	0.000177107	5.99894e-05	0.000117118	0.00119677	0.000396082	0.000800686
0.16125	0.25125	0.222	0.0192685	0.0124783	0.00679024	0.000132877	5.09567e-05	8.19202e-05	0.00261224	0.000835113	0.00177713
0.16125	0.25125	0.296	0.0156424	0.00598128	0.00966115	0.000144479	8.06833e-05	6.37954e-05	0.00364796	0.000887001	0.00276096
0.16125	0.25125	0.37	0.038311	0.017685	0.0206259	0.000196726	7.85402e-05	0.000118186	0.00495763	0.00206061	0.00289701
0.16125	0.25125	0.444	0.0198234	0.0106759	0.00914755	0.000152657	6.65972e-05	8.60596e-05	0.0166637	0.00573486	0.0109289
0.16125	0.3015	0.148	0.0917488	0.031546	0.0602028	0.000173124	6.40037e-05	0.00010912	0.000868458	0.000258768	0.00060969
0.16125	0.3015	0.222	0.105125	0.0124648	0.0926607	0.000203919	6.91775e-05	0.000134742	0.00181713	0.000468383	0.00134874
0.16125	0.3015	0.296	0.0356303	0.0109289	0.0247014	0.000146465	8.02794e-05	6.6186e-05	0.00403136	0.00116843	0.00286293
0.16125	0.3015	0.37	0.0200762	0.0179597	0.00211645	0.000204421	6.17401e-05	0.000142681	0.00677284	0.00199729	0.00477554
0.16125	0.3015	0.444	0.0194572	0.0112279	0.00822926	0.000233209	0.000112686	0.000120522	0.00979922	0.00523402	0.0045652
0.215	0.1005	0.148	0.0225746	0.0153182	0.00725645	9.99416e-05	3.65116e-05	6.343e-05	0.00364395	0.000508713	0.00313523
0.215	0.1005	0.222	0.0116263	0.00891139	0.00271489	8.24373e-05	2.75995e-05	5.48378e-05	0.00526725	0.000918246	0.00434901
0.215	0.1005	0.296	0.0127637	0.00674979	0.00601387	9.10531e-05	2.81745e-05	6.28786e-05	0.00959773	0.00261722	0.00698051
0.215	0.1005	0.37	0.0148531	0.00580816	0.00904493	0.000115475	2.95743e-05	8.59006e-05	0.0353473	0.00505082	0.0302964
0.215	0.1005	0.444	0.0272128	0.00901412	0.0181986	0.000102565	3.09154e-05	7.16498e-05	0.0204044	0.00425781	0.0161466
0.215	0.15075	0.148	0.0338689	0.0103789	0.02349	9.3248e-05	4.02248e-05	5.30232e-05	0.00281387	0.000465946	0.00234793
0.215	0.15075	0.222	0.0245347	0.00924916	0.0152856	6.94846e-05	3.49993e-05	3.44853e-05	0.00380456	0.000727307	0.00307725
0.215	0.15075	0.296	0.0254102	0.0113192	0.014091	0.000141292	4.81603e-05	9.31322e-05	0.00821126	0.00181656	0.0063947
0.215	0.15075	0.37	0.0236001	0.00952122	0.0140788	0.000106408	4.29497e-05	6.34586e-05	0.0187225	0.0034033	0.0153191
0.215	0.15075	0.444	0.0162217	0.00848267	0.00773904	0.000115395	3.92085e-05	7.61869e-05	0.0245662	0.00620949	0.0183567
0.215	0.201	0.148	0.0491947	0.0169673	0.0322274	0.000146567	4.76287e-05	9.89386e-05	0.00222607	0.000585771	0.0016403
0.215	0.201	0.222	0.0325946	0.0163221	0.0162724	0.000120679	5.23505e-05	6.83285e-05	0.00391981	0.0010177	0.0029021
0.215	0.201	0.296	0.0318837	0.0131446	0.018739	0.000116973	5.46603e-05	6.23127e-05	0.00508732	0.00217847	0.00290885
0.215	0.201	0.37	0.0194578	0.00795869	0.0114992	0.000144896	6.75137e-05	7.73826e-05	0.012139	0.0022665	0.00987252
0.215	0.201	0.444	0.0362484	0.012235	0.0240134	0.000161232	5.58913e-05	0.000105341	0.0141184	0.00462074	0.00949765
0.215	0.25125	0.148	0.0278297	0.0163373	0.0114924	0.000140251	4.93301e-05	9.09205e-05	0.000787936	0.000196309	0.000591627
0.215	0.25125	0.222	0.026358	0.0157946	0.0105634	0.000168772	7.97479e-05	8.90242e-05	0.00205118	0.000643947	0.00140724
0.215	0.25125	0.296	0.0506968	0.0274157	0.0232812	0.000204837	0.000111819	9.30183e-05	0.00577868	0.00160537	0.00417331
0.215	0.25125	0.37	0.0265484	0.0126914	0.013857	0.000160641	6.40941e-05	9.65469e-05	0.00793996	0.00198075	0.00595922
0.215	0.25125	0.444	0.0178003	0.00588162	0.0119187	0.00015783	9.45342e-05	6.32961e-05	0.0085538	0.0031171	0.00543669
0.215	0.3015	0.148	0.156752	0.0203465	0.136405	0.000146733	5.30407e-05	9.36927e-05	0.00127066	0.000208198	0.00106246
0.215	0.3015	0.222	0.0873615	0.0215789	0.0657826	0.000188576	7.22248e-05	0.000116351	0.00172778	0.000589298	0.00113848
0.215	0.3015	0.296	0.102343	0.0134308	0.0889118	0.000248371	9.67323e-05	0.000151639	0.0040228	0.0011881	0.00283471
0.215	0.3015	0.37	0.0512427	0.013757	0.0374857	0.000260832	7.2969e-05	0.000187863	0.00715891	0.00235731	0.0048016
0.215	0.3015	0.444	0.0428452	0.0173712	0.025474	0.000190231	8.12762e-05	0.000108954	0.0102351	0.00411033	0.00612473
0.26875	0.1005	0.148	0.0347953	0.00958164	0.0252136	0.000102094	2.33808e-05	7.87132e-05	0.00456521	0.000923566	0.00364165
0.26875	0.1005	0.222	0.0353023	0.0101012	0.0252012	8.16e-05	1.82328e-05	6.33672e-05	0.007884	0.00128918	0.00659482
0.26875	0.1005	0.296	0.0305808	0.0136693	0.0169116	0.000102108	3.21672e-05	6.9941e-05	0.0109718	0.00339863	0.00757319
0.26875	0.1005	0.37	0.0316208	0.00929497	0.0223258	9.13562e-05	2.71736e-05	6.41825e-05	0.0164123	0.00332937	0.0130829
0.26875	0.1005	0.444	0.0236206	0.011247	0.0123735	9.6187e-05	4.08284e-05	5.53586e-05	0.0269942	0.00490328	0.0220909
0.26875	0.15075	0.148	0.0529754	0.0154393	0.0375361	9.55146e-05	4.7477e-05	4.80376e-05	0.00245312	0.00033897	0.00211415
0.26875	0.15075	0.222	0.0336296	0.0191587	0.014471	0.000102936	3.46303e-05	6.83061e-05	0.00549733	0.00115905	0.00433829
0.26875	0.15075	0.296	0.0401931	0.0141174	0.0260758	0.000105557	4.64542e-05	5.91027e-05	0.00843839	0.001053	0.00738538
0.26875	0.15075	0.37	0.0271675	0.011261	0.0159065	0.000156004	3.48868e-05	0.000121117	0.0145896	0.00421322	0.0103764
0.26875	0.15075	0.444	0.0429081	0.0117302	0.0311778	8.84162e-05	4.47315e-05	4.36847e-05	0.0179487	0.00417066	0.013778
0.26875	0.201	0.148	0.139201	0.0239475	0.115254	0.000136263	4.99984e-05	8.62645e-05	0.00192297	0.000402067	0.0015209
0.26875	0.201	0.222	0.0617449	0.0224219	0.039323	0.000118305	5.86913e-05	5.96142e-05	0.00348204	0.000846062	0.00263598
0.26875	0.201	0.296	0.0695171	0.0184719	0.0510452	0.000130698	4.84034e-05	8.22946e-05	0.00582891	0.00136298	0.00446593
0.26875	0.201	0.37	0.0819506	0.0184223	0.0635283	0.000163952	5.15235e-05	0.000112428	0.0115034	0.00320054	0.00830283
0.26875	0.201	0.444	0.025461	0.0124995	0.0129615	0.000136252	6.1817e-05	7.44348e-05	0.0138023	0.00553304	0.00826924
0.26875	0.25125	0.148	0.135829	0.0216459	0.114183	0.0001305	4.99775e-05	8.05223e-05	0.00171086	0.000374317	0.00133655
0.26875	0.25125	0.222	0.0529943	0.0205506	0.0324437	0.000165828	6.22646e-05	0.000103563	0.00384578	0.000817799	0.00302798
0.26875	0.25125	0.296	0.0532483	0.0218825	0.0313658	0.000141364	4.94094e-05	9.19547e-05	0.003375	0.00143075	0.00194426
0.26875	0.25125	0.37	0.0461216	0.0163017	0.02982	0.000134223	6.30603e-05	7.11623e-05	0.0049167	0.00220172	0.00271498
0.26875	0.25125	0.444	0.0660945	0.0177281	0.0483664	0.000210249	0.000102338	0.000107911	0.012538	0.00448518	0.00805282
0.26875	0.3015	0.148	0.139324	0.0156474	0.123677	0.000211877	5.93796e-05	0.000152497	0.00100483	0.000317021	0.000687808
0.26875	0.3015	0.222	0.0695054	0.019947	0.0495583	0.000186052	8.96123e-05	9.64397e-05	0.00152285	0.000625073	0.000897778
0.26875	0.3015	0.296	0.118909	0.021405	0.0975038	0.000141168	7.62926e-05	6.48756e-05	0.00318541	0.00121713	0.00196828
0.26875	0.3015	0.37	0.118978	0.024812	0.0941662	0.000276065	0.000113135	0.00016293	0.0070419	0.00266427	0.00437763
0.26875	0.3015	0.444	0.0391558	0.0170241	0.0221317	0.00016472	7.31504e-05	9.15693e-05	0.0071664	0.00315964	0.00400676
0.3225	0.1005	0.148	0.0367647	0.023707	0.0130576	7.38929e-05	2.49692e-05	4.89238e-05	0.00378916	0.00034659	0.00344257
0.3225	0.1005	0.222	0.0413702	0.0173171	0.0240531	8.01428e-05	2.40265e-05	5.61163e-05	0.00571719	0.000909242	0.00480795
0.3225	0.1005	0.296	0.0353004	0.0174173	0.0178831	0.000127666	3.45835e-05	9.30824e-05	0.0155011	0.00343244	0.0120687
0.3225	0.1005	0.37	0.0425445	0.0155962	0.0269483	0.000118433	2.30005e-05	9.54327e-05	0.0211636	0.0033301	0.0178335
0.3225	0.1005	0.444	0.0245251	0.0101705	0.0143545	0.000101515	2.01654e-05	8.13497e-05	0.059525	0.010125	0.0494
0.3225	0.15075	0.148	0.046767	0.0216803	0.0250867	8.80261e-05	4.21593e-05	4.58668e-05	0.00213001	0.000441741	0.00168827
0.3225	0.15075	0.222	0.0327024	0.0173877	0.0153146	0.000108089	3.98581e-05	6.82305e-05	0.0040567	0.00145043	0.00260627
0.3225	0.15075	0.296	0.0255912	0.0185048	0.00708638	9.02759e-05	3.84355e-05	5.18404e-05	0.00778059	0.00149702	0.00628357
0.3225	0.15075	0.37	0.0435869	0.0154192	0.0281677	0.000111469	3.38714e-05	7.75976e-05	0.0174923	0.00458591	0.0129064
0.3225	0.15075	0.444	0.0619537	0.0312885	0.0306652	0.000124483	4.56419e-05	7.88413e-05	0.0209409	0.00451865	0.0164222
0.3225	0.201	0.148	67.45	0.0430783	67.4069	0.000116602	3.76128e-05	7.89891e-05	0.00200183	0.000303079	0.00169875
0.3225	0.201	0.222	0.0966716	0.0350979	0.0615737	0.000166807	5.91655e-05	0.000107641	0.00348258	0.000752521	0.00273006
0.3225	0.201	0.296	0.15431	0.0424839	0.111826	0.00013202	7.33542e-05	5.86658e-05	0.00457485	0.00163087	0.00294398
0.3225	0.201	0.37	0.0425607	0.0154555	0.0271052	0.000182824	5.75897e-05	0.000125234	0.0085014	0.00264589	0.00585551
0.3225	0.201	0.444	0.0446336	0.0178645	0.0267691	0.000142946	6.00063e-05	8.29399e-05	0.0113149	0.00386186	0.00745304
0.3225	0.25125	0.148	0.128398	0.0307037	0.0976944	0.000143006	4.71991e-05	9.58067e-05	0.00161415	0.000293631	0.00132052
0.3225	0.25125	0.222	0.139447	0.0462791	0.093168	0.000106789	6.45054e-05	4.22836e-05	0.00344092	0.000791971	0.00264895
0.3225	0.25125	0.296	0.0812411	0.0293382	0.0519029	0.000171761	6.70436e-05	0.000104718	0.00569001	0.0014933	0.00419671
0.3225	0.25125	0.37	0.0292123	0.0249244	0.00428795	0.000206085	8.17193e-05	0.000124366	0.00424461	0.00244567	0.00179894
0.3225	0.25125	0.444	0.0638189	0.0223824	0.0414365	0.00024032	6.5968e-05	0.000174352	0.0105491	0.00476861	0.00578049
0.3225	0.3015	0.148	0.143798	0.0732354	0.0705624	0.00017969	6.35282e-05	0.000116162	0.000754408	0.000269713	0.000484694
0.3225	0.3015	0.222	0.0481429	0.0194253	0.0287175	0.000131444	8.82263e-05	4.32172e-05	0.00206313	0.000599349	0.00146378
0.3225	0.3015	0.296	0.177131	0.0278996	0.149231	0.000175254	8.28722e-05	9.23815e-05	0.00227843	0.00140881	0.000869618
0.3225	0.3015	0.37	0.0833408	0.0179973	0.0653436	0.000160932	7.57285e-05	8.5204e-05	0.00379951	0.00211513	0.00168439
0.3225	0.3015	0.444	0.0408432	0.0169864	0.0238568	0.000289735	8.06838e-05	0.000209051	0.00930222	0.00310062	0.0062016
